# An *in vivo* CRISPR screen unveils top target genes to improve CAR-T cell efficacy in a solid tumor model

**DOI:** 10.1101/2025.03.28.645780

**Authors:** Mattia Fumagalli, Dongjie An, Luca Simula, Camille Combe, Lisa Aziez, Yannick Simoni, Marie-Clotilde Alves-Guerra, Andrea Valentini, Maude Marchais, Anaïs Vermare, Josquin Moraly, Nadege Bercovici, Emmanuel Donnadieu, Frederic Pendino

## Abstract

CAR-T cell therapies are revolutionizing the treatment of refractory and relapsed haematological malignancies, but many patients do not exhibit long-term responses, and these therapies are less effective against solid tumors. Poor persistence of CAR-T cells in patients is associated with therapeutic failure, highlighting the need to identify strategies promoting *in vivo* expansion. Here, we developed an *in vivo* competitive screening method to identify genes whose inactivation confers a selective advantage to CAR-T cells. Inactivation of 50 genes in a heterogeneous population of T cells expressing an EGFR-targeting CAR revealed that disruption of *REGNASE-1, SOCS1, PTPN2*, and *P16/NK4A* conferred a selective advantage to CAR-T cells in human lung tumor-bearing mice. Consistently, inactivation of these genes improved tumor eradication by CAR-T cells. Interestingly disruption of other genes, described to improve CAR-T cell function in other contexts, had a negative impact in this orthotopic lung tumor model. Further evaluation of long-term effects in a subcutaneous model, highlighted *SOCS1* ablation as the most promising strategy for *in vivo* CAR-T cell amelioration. These results support the importance of evaluating CAR-T cell editing strategies in tumor-specific models and highlight the versatility of our screening approach as a pre-clinical tool for context-specific studies on CAR-T cells amelioration.
