## Supplementary table 1 for "An *in vivo* CRISPR screen unveils top target genes to improve CAR-T cell efficacy in a solid tumor model"

### Sheet: Feuil1
Metal	Antibody	Clone	Supplier
106Cd	CD19	HIB19	Biolegend #302202
110Cd	CD45	HI30	Biolegend #304002
115In	CD57	HNK-1	Biolegend #359602
140Ce	CD14	M5E6	Biolegend #301802
141Pr	CD103	Ber-ACT8	Biolegend #350202
142Nd	CD56	HCD56	Biolegend #318302
143Nd	Perforin	B-D48	Biotechne #NBP3-14581
144Nd	CD3	UCHT1	Biolegend #300402
145Nd	CD69	FN50	Biolegend #310902
146Nd	CD8	SK1	Biolegend #344702
147Sm	CD4	SK3	Biolegend #344602
148Nd	CD45RO	UCHL1	Biolegend #304202
150Nd	Granzyme B	CLB-GB11	ThermoFisher #MA1-10338
151Eu	TCRgd	5A6.E9	Merck#MABE1141
152Sm	CD36	5-271	Biolegend #336202
153Eu	CD29	TS2/16	Biolegend #303002
154Sm	KLRG1	13F12F2	Invitrogen#16-9488-85
155Gd	ICOS	DX29	BD#557801
156Gd	TIGIT	741182	Biotechne #MAB7898
157Gd	CD38	HIT2	Biolegend #303502
158Gd	2B4	C1.7	Biolegend #329502
160Gd	PD-1	EH12.2H7	Biolegend #329902
161Dy	CD226	DNAM-1	Invitrogen #16302454
163Dy	CD127	A019D5	Biolegend #351302
164Dy	CD20	2H7	Biolegend #302302
165Ho	OX40	Ber-ACT35	Biolegend #350002
166Er	HLA-DR	L243	Biolegend #307602
167Er	CTLA-4	BNI3	BD #555851
168Er	CCR7	150503	Biotechne #MAB197
169Tm	CD25	M-A251	Biolegend #356102
170Er	Granzyme A	CB9	Biolegend #507202
171Yb	Granulysin	DH2	Biolegend #348008
172Yb	CXCR4	12G5	Biolegend #306502
173Yb	CD28	CD28.2	Biolegend #302902
174Yb	Granzyme K	GM6C3	SantaCruz #sc-56125
176Yb	CD39	A1	Biolegend #328202
