## Supplementary material for "An *in vivo* CRISPR screen unveils top target genes to improve CAR-T cell efficacy in a solid tumor model": Table 1

### Sheet: Feuille 2
	Target genes and gRNAs list
	Gene	Category	effect of inactivation	title of the paper(s)	reference number in main text	sgRNA1	sgRNA2	sgRNA3	sgRNA4
	ADORA2A (A2AR)	inhibitory receptor	KO or inhibition of A2AR impairs adenosine induced suppression of CAR-T cells, leading to increased cytotoxicity of both human and mice cells and improved expansion of human CAR-T cells in vivo	CRISPR/Cas9 mediated deletion of the adenosine A2A receptor enhances CAR T cell efficacy	34	GTTGCTTTTGTCCACCGCCA	TGGTGTGTCATCTGCCACTG	CGCTCTTGTTCCGACGCTCG	GCATCTCCCGCTGATGAGCG
	ARG2	metabolic enzyme	KO of Arg2 in mice T cells increase activation and cytotoxic potential of these cells, reduces exhaustion and gives a persistence advantage in the context of an overall improved antitumour response in vivo	Mitochondrial arginase-2 is a cell‑autonomous regulator of CD8+ T cell function and antitumor efficacy	35	GGTCTTCTTGTTGTCACGCG	GCTCCAGGATCTCCGCCGTA	GGCGGTGTTGGAGTACCTTA	CGCGCGGGAGGAGCGGGATT
	ARID1A	epigenetic factor	Both in human and mice T cells, ARIDA1 inactivation induces chromatin perturbation limiting T cells exhaustion in vitro and in vivo, increasing both human and mice T cells persistence inside tumours, therefore imroving tumour control capacity	Genome-wide CRISPR screens of T cell exhaustion identify chromatin remodeling factors that limit T cell persistence	30	TTAGTCTGTTGCCCTCAACA	CAGGACTCACACGACTATTC	GGAACCACAAAGCTAGCGTC	ACTCACCCATCGCATACCTC
	BATF	transcription factor	BATF inactivation lead to reduced exhaustion of CAR-T cells upon tumour exposure and skewed differentition toward a central memory phenotype, with increased numbers of tumour infiltrating CAR-T cells in vivo and an overall increased anti-tumour capacity	Depletion of BATF in CAR-T cells enhances antitumor activity by inducing resistance against exhaustion and formation of central memory cells	11	CCTGCATGATGCGCGGCCCA	GCATGATGCGCGGCCCAAGG	CTACATCAGCAAGCGCAAGC	AGCCCGTGGGGTCCGATGCT
	CBLB	signaling regulator	Inactivation of CBL-B, master regulator of CD28 and CTLA4 signalling pathways, blocks immunosuppression in T cells leading to increased activation and proliferation, reduced exhaustion and overall improved tumour control.	Deletion of Cbl-b inhibits CD8+ T-cell exhaustion and promotes CAR T-cell function	36	GTTCCTCTTAGAGATACCGA	GGATCTTCTTGTAATCGCAC	GCGGGAGTTGCACTCGTAGA	TCTTTGACCGGTGGTGCCGC
	CD5	inhibitory receptor	CD5 KO could increase T cells activation, cytototoxic function and proliferation upon antigen exposure, leading to a better tumour killing capacity in vitro.	CD5 blockade enhances ex vivo CD8+ T cell activation and tumour cell cytotoxicity; Genome-wide CRISPR Screens in Primary Human T Cells Reveal Key Regulators of Immune Function	37, 23	TCACTGCTGTCGGAGCTGTG	ACAGAACGCGGCTCTACGCA	CCTACAGGAGAGCGAAGACC	GAAGGCCGACACCCTGCACC
	CTLA4	immune checkpoint receptor	inactivation or antibody blockade of CTLA4, notorious T cells inhibitory receptor, have been shown to prevent T cells inhibition, leading to increased activation, cytotoxic function, proliferation and ultimately antitumour activity in vitro, in vivo and most importantly in patients.	Single dose of anti–CTLA-4 enhances CD8+ T-cell memory formation, function, and maintenance; CRISPR knock out CTLA-4 enhances the anti-tumor activity of cytotoxic T lymphocytes	38, 39	TGGCTAAGCTGAGTGCCTCT	TGGCCAGACTGCGTTCCGAC	TGTAGTCGATGACGCGCTGT	CGCAGTCTGGCCATCGCCCG
	DGKA	signaling regulator	Dyacilglycerol kinases alpha and zeta metabolise the second messanger of TCR pahtway Dacylglycerol, their inactivation lead to increased and prolonged T cells activation. Consequently increased functionality and proliferation, as well as better antitumour efficacy have been observed for mice and human T and CAR-T cells in vivo. While double inactivation appears more effective, significative effec…	Enhanced Effector Responses in Activated CD8+ T Cells Deficient in Diacylglycerol Kinases / CRISPR/Cas9-Mediated Knockout of DGK Improves Antitumor Activities of Human T Cells	16,40	GCTGGTGCAAGACCCCGAGT	AGGAGGCGATTCCCAGCTCG	GGCACGTCGTCGTCGCCCGT	CTTGCACCAGCTCGGGTCGT
	DGKZ	signaling regulator				CCTGCCTCAGGATGAACTGA	TAACCAGCCTGCTGTCTCTG	GTGGCGTACTGCACGTGTCG	GGCAGAAGCGGCGACGCAAC
	DHX37	post-transcriptional regulator	Ablation of DHX37 was shown to lead to increased accumulation of T cells inside solid tumours in an in vivo whole genome screening, and to strongly imrove antitumour capacity of CAR-T cells in vivo.	Systematic Immunotherapy Target Discovery Using Genome-Scale In Vivo CRISPR Screens in CD8 T Cells	25	TCGATGACTTTAGAAGACGT	GGATGGGGTAAACGACCCGA	GGGTAGTGAGCGTTGTACGA	CGTGGGTCTCTCGATCCCGT
	DNMT3A	epigenetic factor	Inactivation of the DNA methylase DNMT3A leads to epigentic reprogramming of CAR-T cells, retarding CAR-T cells exhaustion and conserving stemness, leading to an increase in proliferation and persitence in vivo	Deleting DNMT3A in CAR T cells prevents exhaustion and enhances antitumor activity	13	AGCGGGGGCTGCCTCGGGGC	GGGACACCAGCACCGAGTCC	TCGCCCAGCCAGACTTACGA	CGGGGTAGCAGCCGTACACC
	FAS	inhibitory receptor	Blocking of FAS signalling make T and CAR-T cells resistent to FASL induced cell death, ultimately leading to incresed persistence of these cells in adoptive transfer cell therapies, therefore improving tumour control	T cells genetically engineered to overcome death signaling enhance adoptive cancer immunotherapy	41	GATCCCGGGTCGTCCCACAT	GGGCTTGTAGTAAACCGACC	CATTCGCAAGCCCGCGTCCA	TCCGGCGACGCTTGTCCACT
	FLI1	transcription factor	Inactivation of FLI1 was shown to strong increase effector T cells expansion in an in vivo screeening on transcription factors, leading to improved anticancer efficacy.	In vivo CD8+ T cell CRISPR screening reveals control by Fli1 in infection and cancer	29	CCTTGGCAGCACTGAGATCA	CGGCCGTCGGGTCGTAGCCG	CCGCTGCATTTGGTACACGC	AGGAGCTCGTCGTCTGGCGA
		epigenetic factor	preliminary data from collaborators justified the inclusion of this gene in the screening. Momentarily not disclosed for Intellectual Property reasons, discussion are under way to determine if to exclude this gene from the study. (no meaningful variations have been observed for it)			#########################	#########################	#########################	#########################
	MAP4K1 (HPK1)	signaling regulator	Ablation of HPK1 could clearly increase CAR-T cells proliferation and persistence in vivo by reducing exhaustion and boosting cells activation, improving tumour control in vivo.	Hematopoietic Progenitor Kinase1 (HPK1) Mediates T Cell Dysfunction and Is a Druggable Target for T Cell-Based Immunotherapies	42	AAGAGTGCGTAGGCCGACAC	AGGCGATAGGGACTCACCGT	CGGTGACGTGTCCAAAATCG	ACTTGCTCCCCGGCGGTGAT
	ID3	transcription factor	Inactivation of ID3 led to reversal of dysfunctional phenotype observed upon CAR-T cells restimulation, allowing for better fitness and tumour control capacities.	An NK-like CAR T cell transition in CAR T cell dysfunction	43	CTCTCAAGCTGAGTGGGTCC	CTCTGTCTCTCAAGCTGAGT	CACACCAAAATCCGGCTATC	ACTCATGGCCCACCGCTTGC
	IDO1	immunosuppressive enzyme	inactivation, in several TME cells, of IDO1, producing the T-cells immunosuppresive enzyme Indoleamine-pyrrole 2,3-dioxygenase, reduces T cells exhaustion and increases antitumour efficacy. Preliminary data suggest such effect could be obtained by targeting this enzyme in T cells themselves.	Gene silencing of indoleamine 2,3‑dioxygenase 1 inhibits lung cancer growth by suppressing T‑cell exhaustion / P06.05 IDO1-deleted CAR T cells show improved therapeutic efficacy in murine pancreatic cancer models	44.45	ACGAGCACTCACCAGCATCC	GTACTGTGTAGCCAGGATGC	CCCTGGCCAACTTACCCGGT	AGGCTCCAGGAATGTCCGCG
	IKZF2	transcription factor	KO of IKZF2, confers an increased proliferation and reduced exhaustion to human CAR-T cells in vitro as well as increased in vivo anti-tumour efficacy.	CRISPR Screening of CAR T Cells and Cancer Stem Cells Reveals Critical Dependencies for Cell-Based Therapies	46	CATAGCTGATGGTACCCCCC	AATCATCTGCTACGGACAAC	GCTGTAGAACTCCACCACGC	GGCTAGTTACCCACCTAAGC
	IKZF3	transcription factor	Ablation of IKZF3 improve CAR-T cells activation, cytotoxicity and proliferation upon tumour exposure, ultimately leading to improved antitumour capacities in vitro and in vivo.	IKZF3 deficiency potentiates chimeric antigen receptor T cells targeting solid tumors	12	AGATATCACACATTACAGTG	AGGATCGACTTGTGGAACAA	GTGCAGCAGCAGTCGTACAA	CATCCAGACATCGGGTAGCC
	IRF2	transcription factor	Irf2 ablation lead to markedly reduced exhaustion and increased activation, cytotoxicity and proliferation in mouse T cells in vivo, leading to a much improved tumour control efficacy.	The transcription factor IRF2 drives interferon-mediated CD8+ T cell exhaustion to restrict anti-tumor immunity	47	GTGTCTGGACCAAGGGGCGC	GATAGTAGCAGGCCAACCAG	ACTGGAACCATCTCCGAGGT	GCTCATACAGACCCGCATGA
	MED12	transcriptional co-factor	Inactivation of MED12 increases T cells effector functions, leading to increased expansion upon tumour stimulation and increased antitumour efficacy both in vitro and in vivo.	Enhanced T cell effector activity by targeting the Mediator kinase module	27	GAACTTAACATATGAGAAGG	GAGTAAAAGAAGCTCCACAC	TAGCTACGCCTGTAGAAGAA	TGACATTCTGGAGATAGTTG
	NR4A1	transcription factor	Inactivation of NR4A transcription factors reduces T-cells and CAR-T exhaustion and boosts effector differentiation and proliferation upon tumour exposure, leading to improved and more sustained antitumoural efficacy in vivo. While better results could have been observed in double or triple KOs, individual inactivation of either one of these factor proved beneficial in different settings.	Genome-wide analysis identifies NR4A1 as a key mediator of T cell dysfunction / NR4A transcription factors limit CAR T cell function in solid tumours/ BLIMP1 and NR4A3 transcription factors reciprocally regulate antitumor CAR T cell stemness and exhaustion	48	AATAGAGGCTGGACTAATCG	CATGACAATGATCACCAAAG	CCGGCACTGCTACCGATGGG	CGAGACACGTGTACACGGGT
	NR4A2	transcription factor			49	CCACTCTATGAGGATAGTCA	AAGGAGTTACATCTTAACAC	AGTGCAGGCATTGGGCGCTC	TGTCATGCTGAACCGCATTG
	NR4A3	transcription factor			50	TAATCTGGTGGACCTCATGA	TTCCGCAAAATAGAGCCCCA	CGGTTAAGTTGCACTCGATT	TGCACAGAACTATCGTACCA
	CDKN2A (P16INK4A)	cell cycle arrest protein	P16INK4A inactivation lead to reduced senescence features, proliferation and functionality of human T and CAR-T cells upon repeated restimulation in vitro	p16INK4a Regulates Cellular Senescence in PD-1-Expressing Human T Cells	51	TAAAAATGGAAGAAGCCCAA	TACAGTGCGACAGCTAGAAT	ACCACAACGGGCCCGTGCTC	GAAATGAGGAAGTTTCGGAT
	MAPK14 (p38 Kinase)	signaling regulator	Ablation of p38 kinase increses proliferation and memory differentiation while reducing metabolic and genomic stress in T cells upon activation, leading to iproved atitumour capacities of T and CAR-T cells.	Multi-phenotype CRISPR-Cas9 Screen Identifies p38 Kinase as a Target for Adoptive Immunotherapies	52	CTACTTTGTGGTGTCACTGG	TCAGCTGTCGTCGCGCCGCC	GTGACCGGCACGAGGGCTAA	TGGCTTGGTGACCGGCACGA
	PDCD1	immune checkpoint receptor	Blockade of PD1 signalling have been largely shown to improve T cells efficacy against tumours, genetic ablation of PD1 similarly reduce exhaustion, boost activity of CAR-T cells and finally lead to imroved tumour control.	CRISPR/Cas9-mediated PD-1 disruption enhances anti-tumor efficacy of human chimeric antigen receptor T cells	18	CCTGAGCAGCCCCCGACCCA	GAAGCCACAGGAAGTCTGTG	AGCTGATGACATGCCGCGTC	TGACGCGGCATGTCATCAGC
	PDIA3	ER chaperone protein	Inactivation of Pdia3 led to enrichment of tumour targeting T cells inside tumours in mice glioblastoma in vivo models. These cells also show increased cytotoxic capacity and effector function, leading to improved antitumour capacity.	In vivo CRISPR screening in CD8 T cells with AAV–Sleeping Beauty hybrid vectors identifies membrane targets for improving immunotherapy for glioblastoma	53	GAGGGTCCAGATGCCCAGCA	GATTGCTCAACAACCATGCT	TCTTGGCAGGGCACGCAGTC	GTTTGGTTTACATCTGCACT
	PRDM1	transcription factor	PRDM1 inactivation allows maintaning of early memory like features in T cells as well as polyfunctional cytokine secretion, resulting in better persistence and ultimately better tumour control in vivo.	Genetic ablation of PRDM1 in antitumor T cells enhances therapeutic efficacy of adoptive immunotherapy	54	CGACTGGCCAGGGCGCCTGT	GCGTGACTTCCACATGAGCG	ATGTGGAAGTCACGCCCGTT	CACGAAGCTCTCCGATGTGT
	PTPN1 (PTP1B)	signaling regulator	PTP1B ablation increase T cells activation signaling, proliferation and cytotoxicity, leading to increased antitumour efficacy of T and CAR-T cells	PTP1B Is an Intracellular Checkpoint that Limits T-cell and CAR T-cell Antitumor Immunity	55	AGACGGGCACGAGGTTCCCT	TCTAGAGTCCCGTAACTCAT	TCCAGAGTCCCGTAAGTCAT	GGAACCTCGTGCCCGTCTGC
	PTPN2	signaling regulator	PTPN2 KO increases Tand CAR-T cells activation upon tumour stimulation, with increased accumulation in tumours and reduction in exhaustion markers, leading to an overall improved antitumour efficacy	PTPN2 phosphatase deletion in T cells promotes anti-tumour immunity and CAR T-cell efficacy in solid tumours	56	CCTTGGATTTCAGCGGCACA	GCACAAGGCTCAGCTGAACC	CCGGGTGACAGTGCTTCGGC	GGGTTCCGTTGCCTATGCCC
	RASA2	signaling regulator	RASA2 inactivation provided improved T cells proliferation through differentin vitro CRISPR-KO screening settings of stimulation in immunosuppressive conditions. RASA2 KO T and CAR-T cells show increased activation, cytotoxicity and metabolic fitness, finally conferring better tumour control	RASA2 ablation in T cells boosts antigen sensitivity and long-term function	57	ACCCTGATGGGACGTACACT	TCCTCCTGATCTGGGCCCAG	TATCGTTCACGGTCAGCGAC	GCAGATGACCACCAGCGTCG
	ZC3H12A (REGNASE-1)	post-transcriptional regulator	Ablation of REGNASE-1 led to a strong expansion of tumour specific T cells in mice melanomas in the context of a whole genome screening in vivo. T cells Inactivated for this gene show increased proliferation and persistence, better metabolic fitness and increased functionality, leading to improved antitumour capacity.	Targeting Regnase-1 programs long-lived effector T cells for cancer therapy	28	GAGGCCCACGTTCTACCGGC	CTGCCGCTGGAAAATGTCTC	CACAAAAACGGGGTTACGTG	ACGTGGCCACTAGGTGGTAC
	RGS16	signaling regulator	Rgs16 deficient mice T cells show clearly increased persistence in tumours in vivo, with reduced exhaustion and apoptosis and increased cytotoxicity,in relation with increased antitumour activity.	Rgs16 promotes antitumor CD8+ T cell exhaustion	58	CCTGTTGACCATACCCGCTG	TGTGGCTGCTGCTGATACGA	GCGGTACCCGATGACCATGC	ATGGTCATCGGGTACCGCTG
	CXXC5 (RINF)	epigenetic factor	Preliminary data from the laboratory justify the inclusion of this gene in the screening.			GAAACATCAAAGGAGAACGA	GAGGTAGGATAAACCCACAT	GAGCGTCTCCTGGTTAAGTT	TTTCCTGGATTTGCGAAACC
	RC3H1 (ROQUIN)	post-transcriptional regulator	Roquin inactivation lead to strong in vivo expansion of activated T cells upon injection in vivo, in the context of a whole genome screening. Roquin KO cells also achieve incresed accumulation in tumours therefore leading to increased tumour control	Genome-wide fitness gene identification reveals Roquin as a potent suppressor of CD8 T cell expansion and anti-tumor immunity	27	CAGCATTCGGTAGACCCTGA	GGATGCATGCGGCTAGACAT	ATGTCTAGCCGCATGCATCC	GAAGTCAGGACCGCATACTC
	S1PR4	inhibitory receptor	S1PR4 ablation blocks Sphingosine-1-phosphate immunosuppressive signal on CD8 T cell, allowing for an increased expansion of these cells and consequent improved antitumour efficacy.	S1PR4 ablation reduces tumor growth and improves chemotherapy via CD8+ T cell expansion	59	CCCAACGCACCGAATAGTTA	GGAGGGCTTCCTGGACACGC	ACCGTAACTATTCGGTGCGT	ACGCACCGAATAGTTACGGT
	SNX9	intracellular trafficking protein	Through an in vitro screening, SNX9 was shown to reduce T cells exhaustion, which led to increased persistence and in tumour accumulation and therefore better tumour eradication in vivo, both in T and CAR-T cells	Deletion of SNX9 alleviates CD8 T cell exhaustion for effective cellular cancer immunotherapy	60	CAGAGCTGGGCTGCGATACT	AGTACTGGCAAGTTCGAGTG	GATCCGATCAGCTACCAAGC	TGGGGGCTCTAACCTCTTTA
	SOCS1	signaling regulator	SOCS1 ablation induce increased proliferation,persistence activation and cytotoxicity of CD4 T CAR-T cells, as well as leading to increased proliferation of CD8 cells, with potent positive effects on tumour control.	In vivo genome-wide CRISPR screens identify SOCS1 as intrinsic checkpoint of CD4+ TH1 cell response / Genome-wide CRISPR Screens in Primary Human T Cells Reveal Key Regulators of Immune Function	15, 24	AGTTCTGGGATGCATCACCA	CACAACACTTGCCGTGGATT	CCCCCAGCTATCAGACGGTC	AGGTCATGGAGATGTCCGTA
	SOX4	transcription factor	Inactivation of SOX4 led to reversal of dysfunctional phenotype observed upon CAR-T cells restimulation, allowing for better fitness and tumour control capacities.	An NK-like CAR T cell transition in CAR T cell dysfunction	43	GGGAGGCCATGAACGCCACG	GGGGGCCCGCACCTTCCGTC	ACGCTGGGTCTACTATTGCC	GGCCCTCCCGTAGGAACCAC
	SUV39H1	epigenetic factor	SUV39H1 deficient CAR-T cells retain a stem-like, self renewing phenotype upon long term tumour exposure in vivo, incresing persistence, long therm efficacy and atitumour control	SUV39H1 disruption imparts functional persistence to CD28-costimulated human CAR T cells/ SUV39H1 Ablation Enhances Long-term CAR T Function in Solid Tumors*	61,62	CGGCGTGCGAACGGAATGTG	GGGCCCCCAGTAGAATCCGC	TCCGTTCGCACGCCGATTAC	TGTGCGGAAGTGCGTGTCGC
	TCEB2	transcriptional co-factor	TCEB2 inactivation confers increased proliferation in an in vivo whole genome screening in primary human T cells, correlating with an increased tumour killing capacity in vitro.	Genome-wide CRISPR Screens in Primary Human T Cells Reveal Key Regulators of Immune Function	24	CGAACTGAAGCGCATCGTCG	CTTGGCGTCCGTGAAGATGG	GAGCAGCGGCTGTACAAGGT	GAACTGAAGCGCATCGTCGA
	TET2	epigenetic factor	Involountary inactivation of TET2 in a clone of CAR-T cells in a patient led to complete remission of CLL. TET2 deficient cells retain an early memory phenotype and show increased expansion and tumour control upon serial restimulation	Disruption of TET2 promotes the therapeutic efficacy of CD19-targeted T cells	14	TTCACACCATCACGACGCGT	TGGGGGCAGCTTGGCCGCTC	CACCACCCCGCGGGACTAGA	AAGTGAGTGGCTTCTTACGC
	TGFBR2	inhibitory receptor	Ablation of TGFB-RII in CAR-T cells lead to reduced sensibility to immune suppresive cytokine TGF-beta, with consequent retain of cytotoxicity, activation and proliferation capacities inside tumours, leading to better anti-tumour efficacy in vivo.	TGF-β inhibition via CRISPR promotes the long-term efficacy of CAR T cells against solid tumors	63	CAAAATGACGGACCCCGATG	GATCGTTTGTGCCCCTCCAA	CAGGATCTGATACGGATCTA	CTTAGATCCGTATCAGATCC
	TIGIT	immune checkpoint receptor	TIGIT blockade lead to increased CAR-T cells activity and cytotoxicity, with overall improvement of tumour control in vitro and in vivo.	Sequential Single-Cell Transcriptional and Protein Marker Profiling Reveals TIGIT as a Marker of CD19 CAR-T Cell Dysfunction in Patients with Non-Hodgkin Lymphoma	64	TCTTTAAGCCTCCACCGGAG	TCGGTGTTACCGGCAGGCGA	CGTTTCCTTCATACCGGATC	CCCACCGGAAGCGTCGCCGC
	HAVCR2 (TIM3)	immune checkpoint receptor	Inactivation of Tim3 augmented proliferation, cytokine production and cytotoxic functions of CAR T cells, in vitro.	Targeted knockdown of Tim3 by short hairpin RNAs improves the function of anti-mesothelin CAR T cells	18	ACGCTAAAGGTTCCAACTAC	TATGATGGACCTAGGACTGC	TGGACCTAGGACTGCTGGTA	GGATCCTTACCAGCAGTCCT
	TLE4	transcription factor	KO of TLE4, confers an increased proliferation and reduced exhaustion to human CAR-T cells in vitro as well as increased in vivo anti-tumour efficacy.	CRISPR Screening of CAR T Cells and Cancer Stem Cells Reveals Critical Dependencies for Cell-Based Therapies	46	ACGCGAGAGGCTGCCCCTTA	CACCTGCCCTTGTGAGAACG	CACTAATGGTACCGATTGCC	ATAGTGAATCCACGCTCAGT
	TOX (TOX1)	transcription factor	Ablation of TOX1 and TOX2 lead to reduced exhaustion, maintained cytotoxicity and overall increased tumour control n in vivo tumour models. While better results were observed in double KOs, individual inactivation of either one of these factor proved effective.	TOX and TOX2 transcription factors cooperate with NR4A transcription factors to impose CD8+ T cell exhaustion	65	GACTGCCAGAGATCGAAAGA	TCGAGCCTTCTTTCGATCTC	GCGCTGTCGCTTGCGCGCCT	CAGGAGTTAAGACAGCGCTT
	TOX2	transcription factor				AAGTAATAGGCTGCTGCTCA	TCGTAAAATGAATAAGCGCC	AGCAGGCTTACGAATTGCAC	CCACTTCAGATGGTACCTCG
	XBP1	transcription factor	Inactivation of XBP1 allow to rescue glutamine metabolisation capacity of T cells, conferring them a better fitness and cytotoxicity in tumors in vivo.	IRE1α–XBP1 controls T cell function in ovarian cancer by regulating mitochondrial activity	66	GGACCTGGTGGCACTGAAGA	GTTCCGTTCTCCATCAGACG	CTGTAGCTCGGCCAGTTCGA	GGGCATCACGGCCATCGAAC
	negative control genes and gRNAs list
	LCP2	T-cells activation signalling essential genes		Genome-wide CRISPR Screens in Primary Human T Cells Reveal Key Regulators of Immune Function / Enhanced T cell effector activity by targeting the Mediator kinase module	24, 26	GGAGCTAATGAACGATCTAG	TGAACTCCACAGGTCACTCG	AGCCACGAAGAGGACAATGG	GCCTACCGAGTGATTCCGGC
	RHOH					TGGCCGGCCCAAGATCGACG	CACAACCCACAGCGACACGG	TTCCTCCTGATCGAGGACCA	GCTGGTGAAACACACGCAGG
	VAV1					AGTGTACGAGAACACAGGGG	TGGCCACCCAGACTGACCAG	GTTCAGGAATGAGTTATGGT	GGTGAAGCGCACCAACAGAG
	ZAP70					CCAACTCACATGAGTCAACG	GCCGGCGGCAAAGCGCACTG	CGAGCGCAAACTTTACTCTG	GGCAAGTACTGCATTCCCGA
	non-target control gRNAs list
		Scramble[gRNA#1]				GTGTAGTTCGACCATTCGTG
		Scramble[gRNA#2]				GTTCAGGATCACGTTACCGC
	NonTargetingControlGuideForHuman_0518	HGLibA_64901				ACGTGGGGACATATACGTGT
	NonTargetingControlGuideForHuman_0519	HGLibA_64902				TCTGGCTTGCACCGTGTCAT
	NonTargetingControlGuideForHuman_0520	HGLibA_64903				GTCCAATAAAAAGTGCCACT
	NonTargetingControlGuideForHuman_0521	HGLibA_64904				GTTCCCCGGGAAGTCTATGC
	NonTargetingControlGuideForHuman_0522	HGLibA_64905				CTGACGTGTCTGAAATGAGT
	NonTargetingControlGuideForHuman_0523	HGLibA_64906				ATTTCCCTACGGAGATATCC
	NonTargetingControlGuideForHuman_0524	HGLibA_64907				ATCAAGTCAGGTTATGCGGG
	NonTargetingControlGuideForHuman_0525	HGLibA_64908				GGATACCTGGGCCGACTTTC
	NonTargetingControlGuideForHuman_0526	HGLibA_64909				CTCCGTTATGTGGCATGAGA
	NonTargetingControlGuideForHuman_0527	HGLibA_64910				CGCAGGCTAGATGACACCAG
	NonTargetingControlGuideForHuman_0528	HGLibA_64911				TTCGGAACTTACTCAGGGTA
	NonTargetingControlGuideForHuman_0529	HGLibA_64912				GCGGGCAGAACGACCCTGAC
	NonTargetingControlGuideForHuman_0530	HGLibA_64913				ATAGGTCATCCACTGGGCGG
	NonTargetingControlGuideForHuman_0531	HGLibA_64914				AAGCGGGCACACATGACAAG
	NonTargetingControlGuideForHuman_0532	HGLibA_64915				CCGTGTTCCACAACTACCCT
	NonTargetingControlGuideForHuman_0533	HGLibA_64916				GTAAAGAAGCGGAAAGGTCC
	NonTargetingControlGuideForHuman_0534	HGLibA_64917				GCCTGCCCTAAACCCCGGAA
	NonTargetingControlGuideForHuman_0535	HGLibA_64918				TACGTCATTAAGAGTTCAAC

### Sheet: Sheet1
11-18, 24-30, 34-67]
